# A cosmopolitan inversion drives seasonal adaptation in overwintering *Drosophila*

**DOI:** 10.1101/2022.12.09.519676

**Authors:** Joaquin C. B. Nunez, Benedict A. Lenhart, Alyssa Bangerter, Connor S. Murray, Yang Yu, Taylor L. Nystrom, Courtney Tern, Priscilla A. Erickson, Alan O. Bergland

## Abstract

Drosophila *melanogaster* living in temperate regions evolve as they track seasonal fluctuations. Yet, we lack an understanding of the genetic architecture of seasonal adaptive tracking. By sequencing orchard populations collected across multiple years, we characterized the genomic signal of seasonal demography and identified that the cosmopolitan inversion In(2L)t drives seasonal adaptation. In(2L)t shows footprints of selection that are inconsistent with simple explanations of genetic drift, as well as signatures of partial selective sweeps. A meta-analysis of phenotypic studies shows that seasonal loci within In(2L)t are associated with behavior, life-history, physiology, and morphology traits. Our results identify candidate regions that underlie seasonal adaptive tracking and link them to phenotype. This work supports the general hypothesis that inversions are important drivers of rapid adaptation.

**One-Sentence Summary:** A chromosomal inversion drives adaptive evolution between seasons in wild fruit flies.
