## Supplementary material for "A cosmopolitan inversion drives seasonal adaptation in overwintering *Drosophila*": Table S2

#Correlation analysis between PC 1 projections for each city and the year of collection of the pool.
City	Country/State	PC	r	r2	P-value	Sig
Broggingen	Germany	1	-0.57756567	0.333582	2.30E-01	NS
Broggingen	Germany	2	-0.54739837	0.299645	2.61E-01	NS
Broggingen	Germany	3	-0.10366402	0.010746	8.45E-01	NS
Munich	Germany	1	-0.89904887	0.808289	1.48E-02	S
Munich	Germany	2	-0.76631573	0.58724	7.55E-02	NS
Munich	Germany	3	-0.51323598	0.263411	2.98E-01	NS
Akaa	Finland	1	-0.21709206	0.047129	6.79E-01	NS
Akaa	Finland	2	0.02505613	0.000628	9.62E-01	NS
Akaa	Finland	3	-0.72949999	0.53217	9.99E-02	NS
Linvilla	Pensylvannia	1	0.83879235	0.703573	9.31E-05	S
Linvilla	Pensylvannia	2	0.84147793	0.708085	8.40E-05	S
Linvilla	Pensylvannia	3	0.77842946	0.605952	6.30E-04	S
Yesiloz	Turkey	1	-0.60339525	0.364086	2.23E-02	S
Yesiloz	Turkey	2	-0.38411234	0.147542	1.75E-01	NS
Yesiloz	Turkey	3	0.05260306	0.002767	8.58E-01	NS
Odessa	Ukraine	1	-0.81493241	0.664115	1.24E-03	S
Odessa	Ukraine	2	0.63903739	0.408369	2.53E-02	S
Odessa	Ukraine	3	0.15511494	0.024061	6.30E-01	NS
Charlottesville	Virginia	1	-0.49425327	0.244286	1.02E-03	S
Charlottesville	Virginia	2	-0.56642864	0.320841	1.13E-04	S
Charlottesville	Virginia	3	-0.52050205	0.270922	4.86E-04	S
Cross Plains	New York	1	0.50861105	0.258685	2.44E-01	NS
Cross Plains	New York	2	0.80385812	0.646188	2.94E-02	S
Cross Plains	New York	3	0.81504501	0.664298	2.55E-02	S
