## Supplementary material for "A cosmopolitan inversion drives seasonal adaptation in overwintering *Drosophila*": Table S3

Pop	P_val
Akaa, Finland	6.41E-02
Broggingen, Germany	1.40E-01
Charlottesville, VA, USA	5.86E-13
Cross Plains, WI, Usa	6.96E-03
Linvilla, PA, USA	9.14E-07
Munich, Germany	4.49E-02
Odessa, Ukraine	4.44E-06
Yesiloz, Turkey	3.46E-05
