## Supplementary material for "A cosmopolitan inversion drives seasonal adaptation in overwintering *Drosophila*": Table S5

com	diff	lwr	upr	p.adj
no.win_out.inv-no.win_inv	0.0611689094803398	-0.0223519345405313	0.144689753501211	0.339231878224414
win_3.1_inv-no.win_inv	0.188370327102294	-0.10976719376121	0.486507847965798	0.539895953546681
win_4.7_inv-no.win_inv	-0.0295796812347594	-0.327717202098263	0.268557839628744	0.999989229759134
win_5.1_inv-no.win_inv	-0.0330019460638292	-0.331139466927333	0.265135574799675	0.999977193005436
win_6.1_inv-no.win_inv	-0.558922216230384	-0.857059737093888	-0.26078469536688	4.31986265425621e-07
win_6.8_inv-no.win_inv	-0.370004400177405	-0.668141921040909	-0.0718668793139016	0.0042177665974612
win_9.6_inv-no.win_inv	-0.425489475838442	-0.723626996701946	-0.127351954974938	0.00040948358563353
win_3.1_inv-no.win_out.inv	0.127201417621954	-0.169245759415205	0.423648594659113	0.898727583347783
win_4.7_inv-no.win_out.inv	-0.0907485907150992	-0.387195767752259	0.20569858632206	0.983383913992416
win_5.1_inv-no.win_out.inv	-0.0941708555441689	-0.390618032581328	0.20227632149299	0.979426906348226
win_6.1_inv-no.win_out.inv	-0.620091125710724	-0.916538302747883	-0.323643948673564	5.04734445350152e-08
win_6.8_inv-no.win_out.inv	-0.431173309657745	-0.727620486694905	-0.134726132620586	0.00028252470197232
win_9.6_inv-no.win_out.inv	-0.486658385318782	-0.783105562355941	-0.190211208281622	1.83873450769756e-05
win_4.7_inv-win_3.1_inv	-0.217950008337053	-0.630007260104303	0.194107243430196	0.748162586158016
win_5.1_inv-win_3.1_inv	-0.221372273166123	-0.633429524933372	0.190684978601126	0.73268942793201
win_6.1_inv-win_3.1_inv	-0.747292543332678	-1.15934979509993	-0.335235291565428	1.16325540244766e-06
win_6.8_inv-win_3.1_inv	-0.558374727279699	-0.970431979046949	-0.14631747551245	0.0010528844309754
win_9.6_inv-win_3.1_inv	-0.613859802940736	-1.02591705470799	-0.201802551173486	0.000173091135668768
win_5.1_inv-win_4.7_inv	-0.00342226482906977	-0.415479516596319	0.40863498693818	0.999999999999852
win_6.1_inv-win_4.7_inv	-0.529342534995624	-0.941399786762874	-0.117285283228375	0.0025210863694558
win_6.8_inv-win_4.7_inv	-0.340424718942646	-0.752481970709895	0.0716325328246035	0.193302170995783
win_9.6_inv-win_4.7_inv	-0.395909794603683	-0.807967046370932	0.0161474571635669	0.0701261858998805
win_6.1_inv-win_5.1_inv	-0.525920270166555	-0.937977521933804	-0.113863018399305	0.00278509359903045
win_6.8_inv-win_5.1_inv	-0.337002454113576	-0.749059705880826	0.0750547976536732	0.2041720935276
win_9.6_inv-win_5.1_inv	-0.392487529774613	-0.804544781541862	0.0195697219926367	0.0751554381262243
win_6.8_inv-win_6.1_inv	0.188917816052979	-0.223139435714271	0.600975067820228	0.862025073762668
win_9.6_inv-win_6.1_inv	0.133432740391942	-0.278624511375307	0.545489992159191	0.977046520109195
win_9.6_inv-win_6.8_inv	-0.0554850756610366	-0.467542327428286	0.356572176106213	0.999913552509714
