## Supplementary material for "A cosmopolitan inversion drives seasonal adaptation in overwintering *Drosophila*": Table S7

sampleId	SVM_pred	INV_STATUS	pop
CM_002_0916	0.460372033	HET	CM
CM_003_0722	0.03437147	STD	CM
CM_004_0819	0.03437147	STD	CM
CM_005_0819	0.03437147	STD	CM
CM_005_1203	0.03437147	STD	CM
CM_006_0722	0.04427846	STD	CM
CM_008_0624	0.499999993	HET	CM
CM_009_0624	0.490093003	HET	CM
CM_009_0819	0.03437147	STD	CM
CM_009_0916	0.03437147	STD	CM
CM_010_0624	0.03437147	STD	CM
CM_010_1003	0.03437147	STD	CM
CM_011_0819	0.509906982	HET	CM
CM_014_0624	0.03437147	STD	CM
CM_014_0708	0.03437147	STD	CM
CM_015_0624	0.03437147	STD	CM
CM_015_0819	0.04427846	STD	CM
CM_016_0624	0.03437147	STD	CM
CM_017_0708	0.04427846	STD	CM
CM_017_0819	0.965628515	INV	CM
CM_017_1028	0.03437147	STD	CM
CM_017_1203	0.03437147	STD	CM
CM_018_0722	0.490093003	HET	CM
CM_018_0902	0.03437147	STD	CM
CM_019_0708	0.03437147	STD	CM
CM_019_0819	0.03437147	STD	CM
CM_019_1003	0.03437147	STD	CM
CM_020_0722	0.04427846	STD	CM
CM_021_0624	0.03437147	STD	CM
CM_021_0722	0.03437147	STD	CM
CM_022_0624	0.499999993	HET	CM
CM_022_1003	0.03437147	STD	CM
CM_024_0819	0.03437147	STD	CM
CM_024_0916	0.03437147	STD	CM
CM_025_0722	0.955721525	INV	CM
CM_025_1003	0.499999993	HET	CM
CM_026_1203	0.04427846	STD	CM
CM_028_0624	0.03437147	STD	CM
CM_028_0819	0.03437147	STD	CM
CM_028_0916	0.03437147	STD	CM
CM_029_0624	0.03437147	STD	CM
CM_029_0819	0.945814535	INV	CM
CM_030_0624	0.03437147	STD	CM
CM_030_0708	0.499999993	HET	CM
CM_031_0624	0.03437147	STD	CM
CM_031_0819	0.04427846	STD	CM
CM_031_1203	0.03437147	STD	CM
CM_032_0624	0.03437147	STD	CM
CM_032_0819	0.03437147	STD	CM
CM_032_0916	0.03437147	STD	CM
CM_032_1203	0.03437147	STD	CM
CM_033_0624	0.03437147	STD	CM
CM_033_0708	0.03437147	STD	CM
CM_033_1003	0.499999993	HET	CM
CM_035_0819	0.03437147	STD	CM
CM_035_1111	0.490093003	HET	CM
CM_035_1203	0.03437147	STD	CM
CM_036_0708	0.04427846	STD	CM
CM_036_0916	0.03437147	STD	CM
CM_037_0624	0.04427846	STD	CM
CM_037_0722	0.03437147	STD	CM
CM_038_0624	0.03437147	STD	CM
CM_038_0722	0.03437147	STD	CM
CM_039_1028	0.04427846	STD	CM
CM_039_1203	0.03437147	STD	CM
CM_041_0624	0.490093003	HET	CM
CM_044_1203	0.499999993	HET	CM
CM_045_0916	0.03437147	STD	CM
CM_046_0708	0.03437147	STD	CM
CM_048_0916	0.03437147	STD	CM
CM_048_1014	0.05418545	STD	CM
CM_050_1111	0.499999993	HET	CM
CM_051_0708	0.450465043	HET	CM
CM_051_1014	0.03437147	STD	CM
CM_051_1111	0.499999993	HET	CM
CM_054_1203	0.03437147	STD	CM
CM_055_1003	0.03437147	STD	CM
CM_058_0916	0.03437147	STD	CM
CM_058_1003	0.03437147	STD	CM
CM_060_1028	0.04427846	STD	CM
CM_064_1003	0.04427846	STD	CM
CM_065_1203	0.03437147	STD	CM
CM_066_1003	0.03437147	STD	CM
CM_068_1111	0.03437147	STD	CM
CM_070_1003	0.440558054	HET	CM
CM_073_0902	0.03437147	STD	CM
CM_073_1003	0.03437147	STD	CM
CM_075_1111	0.03437147	STD	CM
CM_076_1003	0.03437147	STD	CM
CM_077_0902	0.499999993	HET	CM
CM_077_1014	0.03437147	STD	CM
CM_078_1028	0.03437147	STD	CM
CM_079_0902	0.03437147	STD	CM
CM_079_1014	0.440558054	HET	CM
CM_084_1014	0.03437147	STD	CM
CM_085_1028	0.470279023	HET	CM
CM_086_1014	0.03437147	STD	CM
CM_087_1111	0.499999993	HET	CM
CM_091_1014	0.03437147	STD	CM
CM_093_0916	0.480186013	HET	CM
CM_100_1014	0.03437147	STD	CM
CM_103_1111	0.03437147	STD	CM
CM_118_1014	0.03437147	STD	CM
CM_118_1111	0.499999993	HET	CM
CM_121_1028	0.03437147	STD	CM
CM_122_0902	0.499999993	HET	CM
CM_126_0916	0.04427846	STD	CM
CM_127_1028	0.03437147	STD	CM
CM_127_1111	0.03437147	STD	CM
CM_129_1111	0.03437147	STD	CM
CM_137_1111	0.03437147	STD	CM
CM_142_1028	0.440558054	HET	CM
CM_149_0916	0.04427846	STD	CM
CM_154_0902	0.490093003	HET	CM
CM_157_0916	0.03437147	STD	CM
CM_163_0916	0.03437147	STD	CM
CM_165_0902	0.03437147	STD	CM
CM_168_0902	0.03437147	STD	CM
CM_179_0902	0.03437147	STD	CM
OW1_F10_CMspring	0.04427846	STD	CM
OW1_F11_CMspring	0.04427846	STD	CM
OW1_F12_CMspring	0.03437147	STD	CM
OW1_F1_CMspring	0.03437147	STD	CM
OW1_F2_CMspring	0.03437147	STD	CM
OW1_F3_CMspring	0.03437147	STD	CM
OW1_F4_CMspring	0.03437147	STD	CM
OW1_F5_CMspring	0.499999993	HET	CM
OW1_F6_CMspring	0.04427846	STD	CM
OW1_F7_CMspring	0.460372033	HET	CM
OW1_F8_CMspring	0.03437147	STD	CM
OW1_F9_CMspring	0.03437147	STD	CM
OW1_G10_CMspring	0.03437147	STD	CM
OW1_G11_CMspring	0.03437147	STD	CM
OW1_G12_CMspring	0.420744074	HET	CM
OW1_G1_CMspring	0.03437147	STD	CM
OW1_G2_CMspring	0.04427846	STD	CM
OW1_G3_CMspring	0.03437147	STD	CM
OW1_G4_CMspring	0.03437147	STD	CM
OW1_G5_CMspring	0.03437147	STD	CM
OW1_G6_CMspring	0.490093003	HET	CM
OW1_G7_CMspring	0.03437147	STD	CM
OW1_G8_CMspring	0.03437147	STD	CM
OW1_G9_CMspring	0.480186013	HET	CM
OW1_H10_CMspring	0.03437147	STD	CM
OW1_H1_CMspring	0.03437147	STD	CM
OW1_H2_CMspring	0.03437147	STD	CM
OW1_H3_CMspring	0.03437147	STD	CM
OW1_H4_CMspring	0.499999993	HET	CM
OW1_H5_CMspring	0.03437147	STD	CM
OW1_H6_CMspring	0.965628515	INV	CM
OW1_H7_CMspring	0.04427846	STD	CM
OW1_H8_CMspring	0.03437147	STD	CM
OW1_H9_CMspring	0.03437147	STD	CM
OW2_A10_CMfall	0.03437147	STD	CM
OW2_A11_CMfall	0.03437147	STD	CM
OW2_A12_CMfall	0.03437147	STD	CM
OW2_A1_CMspring	0.133441369	STD	CM
OW2_A2_CMspring	0.04427846	STD	CM
OW2_A3_CMspring	0.03437147	STD	CM
OW2_A4_CMspring	0.490093003	HET	CM
OW2_A5_CMspring	0.03437147	STD	CM
OW2_A6_CMspring	0.03437147	STD	CM
OW2_A7_CMspring	0.945814535	INV	CM
OW2_A8_CMfall	0.03437147	STD	CM
OW2_A9_CMfall	0.499999993	HET	CM
OW2_B10_CMfall	0.955721525	INV	CM
OW2_B11_CMfall	0.03437147	STD	CM
OW2_B12_CMfall	0.03437147	STD	CM
OW2_B1_CMfall	0.04427846	STD	CM
OW2_B2_CMfall	0.03437147	STD	CM
OW2_B3_CMfall	0.470279023	HET	CM
OW2_B4_CMfall	0.03437147	STD	CM
OW2_B5_CMfall	0.03437147	STD	CM
OW2_B6_CMfall	0.03437147	STD	CM
OW2_B7_CMfall	0.03437147	STD	CM
OW2_B8_CMfall	0.499999993	HET	CM
OW2_B9_CMfall	0.04427846	STD	CM
OW2_C10_CMfall	0.03437147	STD	CM
OW2_C11_CMfall	0.04427846	STD	CM
OW2_C12_CMfall	0.965628515	INV	CM
OW2_C1_CMfall	0.05418545	STD	CM
OW2_C2_CMfall	0.03437147	STD	CM
OW2_C3_CMfall	0.03437147	STD	CM
OW2_C4_CMfall	0.480186013	HET	CM
OW2_C5_CMfall	0.03437147	STD	CM
OW2_C6_CMfall	0.490093003	HET	CM
OW2_C7_CMfall	0.03437147	STD	CM
OW2_C8_CMfall	0.935907545	INV	CM
OW2_C9_CMfall	0.499999993	HET	CM
OW2_D10_CMfall	0.499999993	HET	CM
OW2_D11_CMfall	0.03437147	STD	CM
OW2_D12_CMfall	0.03437147	STD	CM
OW2_D1_CMfall	0.03437147	STD	CM
OW2_D2_CMfall	0.499999993	HET	CM
OW2_D3_CMfall	0.03437147	STD	CM
OW2_D4_CMfall	0.03437147	STD	CM
OW2_D5_CMfall	0.03437147	STD	CM
OW2_D6_CMfall	0.480186013	HET	CM
OW2_D7_CMfall	0.03437147	STD	CM
OW2_D8_CMfall	0.03437147	STD	CM
OW2_D9_CMfall	0.906186576	INV	CM
OW2_E1_CMfall	0.499999993	HET	CM
OW2_E2_CMfall	0.03437147	STD	CM
12BME10_101	0.03917674	STD	ME
12BME10_104	0.03437147	STD	ME
12BME10_106	0.03437147	STD	ME
12BME10_108	0.051316822	STD	ME
12BME10_109	0.03437147	STD	ME
12BME10_111	0.03437147	STD	ME
12BME10_113	0.044930187	STD	ME
12BME10_114	0.05418545	STD	ME
12BME10_118	0.03437147	STD	ME
12BME10_121	0.948151747	INV	ME
12BME10_122	0.03437147	STD	ME
12BME10_124	0.041894767	STD	ME
12BME10_126	0.03437147	STD	ME
12BME10_128	0.043859575	STD	ME
12BME10_129	0.03437147	STD	ME
12BME10_130	0.03437147	STD	ME
12BME10_131	0.03437147	STD	ME
12BME10_132	0.039368972	STD	ME
12BME10_133	0.03437147	STD	ME
12BME10_134	0.03437147	STD	ME
12BME10_135	0.046748161	STD	ME
12BME10_136	0.060466703	STD	ME
12BME10_138	0.03437147	STD	ME
12BME10_139	0.03437147	STD	ME
12BME10_154	0.430600422	HET	ME
12BME10_195	0.03437147	STD	ME
12BME10_196	0.03437147	STD	ME
12BME10_198	0.03437147	STD	ME
12BME10_201	0.093813409	STD	ME
12BME10_202	0.036839527	STD	ME
12BME10_203	0.03437147	STD	ME
12BME10_204	0.03437147	STD	ME
12BME10_206	0.03437147	STD	ME
12BME10_207	0.03437147	STD	ME
12BME10_209	0.036700352	STD	ME
12BME10_211	0.03437147	STD	ME
12BME10_212	0.056514332	STD	ME
12BME10_213	0.03437147	STD	ME
12BME10_214	0.039683232	STD	ME
12BME10_216	0.03437147	STD	ME
12BME10_218	0.03437147	STD	ME
12BME10_219	0.03437147	STD	ME
12BME10_223__B_	0.036700352	STD	ME
12BME10_225	0.037720312	STD	ME
12BME10_226	0.03437147	STD	ME
12BME10_227	0.03437147	STD	ME
12BME10_229	0.040504328	STD	ME
12BME10_231	0.03437147	STD	ME
12BME10_232	0.876046721	INV	ME
12BME10_233	0.03437147	STD	ME
12BME10_234	0.047614739	STD	ME
12BME10_236	0.03690905	STD	ME
12BME10_240	0.03437147	STD	ME
12BME10_241	0.03437147	STD	ME
12BME10_242	0.03437147	STD	ME
12BME10_243	0.03437147	STD	ME
12BME10_245	0.03437147	STD	ME
12BME10_246	0.03437147	STD	ME
12BME10_247	0.037754345	STD	ME
12BME10_248	0.03437147	STD	ME
12BME10_249	0.03437147	STD	ME
12BME10_251	0.03437147	STD	ME
12BME10_252	0.072906229	STD	ME
12BME10_253	0.03735422	STD	ME
12BME10_254	0.906186576	INV	ME
12BME10_255	0.036700352	STD	ME
12BME10_256	0.151821593	STD	ME
12BME10_258	0.039008785	STD	ME
12BME10_259	0.040048338	STD	ME
12BME10_260	0.036848218	STD	ME
12BME10_265	0.886372596	INV	ME
12BME10_266	0.056933349	STD	ME
12BME10_267	0.043951951	STD	ME
12BME10_268	0.03437147	STD	ME
12BME10_269	0.916093566	INV	ME
12BME10_270	0.040140561	STD	ME
12BME10_274	0.039272205	STD	ME
12BME10_276	0.055010427	STD	ME
12BME10_278	0.03437147	STD	ME
12BME10_279	0.039203171	STD	ME
12BME10_30	0.430651064	HET	ME
12BME10_71__A_	0.040153241	STD	ME
12LN10_10	0.891547103	INV	PA
12LN10_12	0.054118594	STD	PA
12LN10_13	0.03437147	STD	PA
12LN10_14	0.090090598	STD	PA
12LN10_16	0.03437147	STD	PA
12LN10_22	0.03437147	STD	PA
12LN10_23	0.03437147	STD	PA
12LN10_25	0.948143417	INV	PA
12LN10_29	0.040271199	STD	PA
12LN10_3	0.324316321	STD	PA
12LN10_30	0.03437147	STD	PA
12LN10_32	0.03437147	STD	PA
12LN10_35	0.03437147	STD	PA
12LN10_38	0.268559615	STD	PA
12LN10_40	0.03951872	STD	PA
12LN10_43	0.042528727	STD	PA
12LN10_44	0.039325503	STD	PA
12LN10_57	0.03437147	STD	PA
12LN10_58	0.03735422	STD	PA
12LN10_59	0.509906982	HET	PA
12LN10_60	0.955721525	INV	PA
12LN10_65	0.074925006	STD	PA
12LN10_67	0.037720312	STD	PA
12LN10_7	0.268459632	STD	PA
12LN10_70	0.383727516	HET	PA
12LN10_71__B_	0.03437147	STD	PA
12LN10_75	0.03437147	STD	PA
12LN10_76	0.04459471	STD	PA
12LN10_80	0.037942188	STD	PA
12LN10_82	0.911673889	INV	PA
12LN10_83	0.03761504	STD	PA
12LN10_84	0.03437147	STD	PA
12LN10_86	0.837033654	INV	PA
12LN10_89	0.03437147	STD	PA
12LN10_9	0.036804148	STD	PA
12LN10_93	0.036848218	STD	PA
12LN10_95	0.037615661	STD	PA
12LN10_96	0.042455974	STD	PA
12LN10_97	0.03437147	STD	PA
12LN6_12__B62_	0.036479341	STD	PA
12LN6_15__B41_	0.076057039	STD	PA
12LN6_16__B78_	0.03437147	STD	PA
12LN6_19__B55_	0.03437147	STD	PA
12LN6_1__B73_	0.037520478	STD	PA
12LN6_20__B58_	0.03690905	STD	PA
12LN6_24__B57_	0.054736472	STD	PA
12LN6_25__B43_	0.916093566	INV	PA
12LN6_28__B69_	0.03437147	STD	PA
12LN6_29__B61_	0.040460665	STD	PA
12LN6_2__B71_	0.292791868	STD	PA
12LN6_30__B66_	0.038870788	STD	PA
12LN6_31__B21_	0.03437147	STD	PA
12LN6_34__B76_	0.400904998	HET	PA
12LN6_35__B77_	0.05418545	STD	PA
12LN6_45__B26_	0.043074537	STD	PA
12LN6_46__B37_	0.03437147	STD	PA
12LN6_49__B9_	0.03437147	STD	PA
12LN6_4__B64_	0.047417873	STD	PA
12LN6_50__B31_	0.050386699	STD	PA
12LN6_66__B2_	0.03735422	STD	PA
12LN6_6__B54_	0.03437147	STD	PA
12LN6_70__B33_	0.03437147	STD	PA
12LN6_73__B10_	0.03437147	STD	PA
12LN6_76__B30_	0.03437147	STD	PA
12LN6_79__B81_	0.040445006	STD	PA
12LN6_82__B4_	0.045499392	STD	PA
12LN6_84__B7_	0.05418545	STD	PA
12LN6_86__B29_	0.049586581	STD	PA
12LN6_87__B12_	0.036700482	STD	PA
12LN6_91__B18_	0.03437147	STD	PA
12LN6_92__B3_	0.03437147	STD	PA
12LN6_94__B19_	0.03437147	STD	PA
12LN6_95__B16_	0.043268689	STD	PA
12LNPA_60	0.056355886	STD	PA
33_11	0.041743689	STD	Carib
33_16	0.17743858	STD	Carib
36_9	0.892523258	INV	Carib
40_23	0.906186576	INV	Carib
43_18	0.390004258	HET	Carib
CO10N	0.173069328	STD	Cameroon
CO13N	0.252325247	STD	Cameroon
CO14	0.866558616	INV	Cameroon
CO15N	0.153255348	STD	Cameroon
CO2	0.252325247	STD	Cameroon
CO4N	0.173069328	STD	Cameroon
CO8N	0.192883308	STD	Cameroon
CO9N	0.103720399	STD	Cameroon
FR14	0.03437147	STD	France
FR151	0.03437147	STD	France
FR180	0.876465606	INV	France
FR207	0.03437147	STD	France
FR217	0.03437147	STD	France
FR229	0.03437147	STD	France
FR310	0.03437147	STD	France
FR361	0.03437147	STD	France
FR70	0.192883308	STD	France
GU10	0.093813409	STD	Guinea
GU2	0.232511267	STD	Guinea
GU6	0.113627389	STD	Guinea
GU7	0.807116677	INV	Guinea
GU9	0.212697287	STD	Guinea
I01	0.430651064	HET	NY
I02	0.03437147	STD	NY
I03	0.03437147	STD	NY
I04	0.410837084	HET	NY
I06	0.450465043	HET	NY
I07	0.03437147	STD	NY
I13	0.03437147	STD	NY
I16	0.043067794	STD	NY
I17	0.03437147	STD	NY
I22	0.532153639	HET	NY
I23	0.03437147	STD	NY
I24	0.05418545	STD	NY
I26	0.036754595	STD	NY
I29	0.03437147	STD	NY
I31	0.03437147	STD	NY
I33	0.03437147	STD	NY
I34	0.03437147	STD	NY
I35	0.03437147	STD	NY
I38	0.03437147	STD	NY
LNPA_10	0.03437147	STD	PA
LNPA_11	0.048751207	STD	PA
LNPA_14	0.03437147	STD	PA
LNPA_15__12LN_15_	0.053295534	STD	PA
LNPA_15__SP_	0.044774883	STD	PA
LNPA_17	0.03437147	STD	PA
LNPA_19	0.047862817	STD	PA
LNPA_21__SP_	0.037942188	STD	PA
LNPA_22	0.036700352	STD	PA
LNPA_24	0.03437147	STD	PA
LNPA_29__SP_	0.812902776	INV	PA
LNPA_2__SP_	0.039324965	STD	PA
LNPA_3	0.03437147	STD	PA
LNPA_32	0.043585208	STD	PA
LNPA_34	0.03437147	STD	PA
LNPA_36	0.03437147	STD	PA
LNPA_37	0.945814535	INV	PA
LNPA_38	0.03437147	STD	PA
LNPA_40	0.03437147	STD	PA
LNPA_42	0.03437147	STD	PA
LNPA_43__SP_	0.039168409	STD	PA
LNPA_44	0.068991886	STD	PA
LNPA_45__SP_	0.03437147	STD	PA
LNPA_47__SP_	0.926000555	INV	PA
LNPA_53	0.452250255	HET	PA
LNPA_55	0.039159664	STD	PA
LNPA_58__SP_	0.03437147	STD	PA
LNPA_5__SP_	0.03437147	STD	PA
LNPA_61	0.036839527	STD	PA
LNPA_62	0.03437147	STD	PA
LNPA_65__SP_	0.07399943	STD	PA
LNPA_66	0.036848218	STD	PA
LNPA_70	0.833398547	INV	PA
LNPA_75__SP_	0.03437147	STD	PA
LNPA_77	0.76573767	INV	PA
LNPA_79	0.036848218	STD	PA
LNPA_7__SP_	0.965628515	INV	PA
LNPA_84	0.399336635	HET	PA
LNPA_85	0.03437147	STD	PA
LNPA_87	0.03437147	STD	PA
LNPA_88__SP_	0.06035069	STD	PA
LNPA_89	0.036700352	STD	PA
LNPA_8__SP_	0.273075712	STD	PA
LNPA_9	0.036900915	STD	PA
LNPA_90__SP_	0.03437147	STD	PA
Netherlands01	0.03437147	STD	Netherlands
Netherlands02	0.086313399	STD	Netherlands
Netherlands03	0.03437147	STD	Netherlands
Netherlands04	0.03437147	STD	Netherlands
Netherlands07	0.344042571	STD	Netherlands
Netherlands10	0.446461053	HET	Netherlands
Netherlands11	0.04427846	STD	Netherlands
Netherlands13	0.077731993	STD	Netherlands
Netherlands14	0.03437147	STD	Netherlands
Netherlands15	0.03437147	STD	Netherlands
Netherlands16	0.03437147	STD	Netherlands
Netherlands17	0.356365046	HET	Netherlands
Netherlands18	0.056705346	STD	Netherlands
Netherlands19	0.866558616	INV	Netherlands
Netherlands22	0.926000555	INV	Netherlands
Netherlands23	0.50243267	HET	Netherlands
Netherlands25	0.03437147	STD	Netherlands
Netherlands29	0.519813972	HET	Netherlands
Netherlands30	0.03437147	STD	Netherlands
ZI10	0.113627389	STD	Zambia
ZI103	0.212697287	STD	Zambia
ZI104	0.143348358	STD	Zambia
ZI114N	0.826930657	INV	Zambia
ZI117	0.757581728	INV	Zambia
ZI118N	0.846744637	INV	Zambia
ZI126	0.158140581	STD	Zambia
ZI129	0.133441369	STD	Zambia
ZI134N	0.192883308	STD	Zambia
ZI136	0.826930657	INV	Zambia
ZI138	0.153255348	STD	Zambia
ZI152	0.331581165	STD	Zambia
ZI157	0.093813409	STD	Zambia
ZI161	0.826930657	INV	Zambia
ZI164	0.163162338	STD	Zambia
ZI165	0.116473014	STD	Zambia
ZI167	0.225175295	STD	Zambia
ZI170	0.163162338	STD	Zambia
ZI172	0.131486062	STD	Zambia
ZI173	0.163162338	STD	Zambia
ZI176	0.153255348	STD	Zambia
ZI177	0.153255348	STD	Zambia
ZI178	0.078952925	STD	Zambia
ZI179	0.092371495	STD	Zambia
ZI181	0.133441369	STD	Zambia
ZI182	0.212697287	STD	Zambia
ZI184	0.153255348	STD	Zambia
ZI185	0.205608665	STD	Zambia
ZI188	0.212697287	STD	Zambia
ZI190	0.192883308	STD	Zambia
