## Supplementary material for "A cosmopolitan inversion drives seasonal adaptation in overwintering *Drosophila*": Table S8

### Sheet: Sheet1
id	phenotype	doi	category.specific	group.general
1	1-HexanolAttraction_standard_female	doi:10.1093/chemse/bjv001	chemical-attraction	behavior
2	1-HexanolAttraction_standard_male	doi:10.1093/chemse/bjv001	chemical-attraction	behavior
3	2-HeptanoneAttraction_standard_female	doi:10.1093/chemse/bjv001	chemical-attraction	behavior
4	2-HeptanoneAttraction_standard_male	doi:10.1093/chemse/bjv001	chemical-attraction	behavior
5	2-PhenylEthylAlcoholAttraction_standard_female	doi:10.1093/chemse/bjv001	chemical-attraction	behavior
6	2-PhenylEthylAlcoholAttraction_standard_male	doi:10.1093/chemse/bjv001	chemical-attraction	behavior
7	30%ResponseStrength_standard_F	DOI:10.1111/gbb.12048	chemical-attraction	behavior
8	30%ResponseStrength_standard_M	DOI:10.1111/gbb.12048	chemical-attraction	behavior
9	90%ResponseStrength_standard_F	DOI:10.1111/gbb.12048	chemical-attraction	behavior
10	90%ResponseStrength_standard_M	DOI:10.1111/gbb.12048	chemical-attraction	behavior
11	AcetophenoneAttraction_standard_female	doi:10.1093/chemse/bjv001	chemical-attraction	behavior
12	AcetophenoneAttraction_standard_male	doi:10.1093/chemse/bjv001	chemical-attraction	behavior
13	ActivityLevel_InducedActivity_F	doi:10.1534/g3.119.401034	natural behavior	behavior
14	ActivityLevel_InducedActivity_M	doi:10.1534/g3.119.401034	natural behavior	behavior
15	AggressionScore_standard_male	doi: 10.1073/pnas.1510104112	natural behavior	behavior
16	BacterialLoad_ProvidenciaRettgeriInfection_F	doi:10.1111/mec.14017	immune-response	life-history
17	BenzaldehydeAttraction_standard_female	doi:10.1093/chemse/bjv001	chemical-attraction	behavior
18	BenzaldehydeAttraction_standard_male	doi:10.1093/chemse/bjv001	chemical-attraction	behavior
19	BenzaldehydeResponse_standard_female	doi: 10.1073/pnas.1220168110	pending	behavior
20	BenzaldehydeResponse_standard_male	doi: 10.1073/pnas.1220168110	pending	behavior
21	CentroidSize_standard_F	doi:10.1371/journal.pgen.1005616	adult morphology	morphology
22	CentroidSize_standard_M	doi:10.1371/journal.pgen.1005616	adult morphology	morphology
23	ChillComaRecoveryTime_standard_female	doi:10.1038/srep09785	env-resistance	stress-resistance
24	ChillComaRecoveryTime_standard_male	doi:10.1038/srep09785	env-resistance	stress-resistance
25	CitralAttraction_standard_female	doi:10.1093/chemse/bjv001	chemical-attraction	behavior
26	CitralAttraction_standard_male	doi:10.1093/chemse/bjv001	chemical-attraction	behavior
27	ClimbingHeight_ParaquatInsecticideExposure_F	doi:10.1111/mec.15878	natural behavior	behavior
28	ClimbingHeight_ParaquatInsecticideExposure_M	doi:10.1111/mec.15878	natural behavior	behavior
29	ClimbingHeight_Standard_F	doi:10.1111/mec.15878	natural behavior	behavior
30	ClimbingHeight_standard_M	doi:10.1111/mec.15878	natural behavior	behavior
31	DCVLifespan_standard_male	doi:10.1371/journal.pgen.1003057	immune-response	life-history
32	DMelSV_standard_female	doi:10.1371/journal.pgen.1003057	immune-response	life-history
33	DayAverageBoutLength_standard_Female	DOI:10.1186/1471-2164-14-281	natural behavior	behavior
34	DayAverageBoutLength_standard_Male	DOI:10.1186/1471-2164-14-281	natural behavior	behavior
35	DayBoutNumber_standard_Female	DOI:10.1186/1471-2164-14-281	natural behavior	behavior
36	DayBoutNumber_standard_Male	DOI:10.1186/1471-2164-14-281	natural behavior	behavior
37	DaySleep_standard_Female	DOI:10.1186/1471-2164-14-281	natural behavior	behavior
38	DaySleep_standard_Male	DOI:10.1186/1471-2164-14-281	natural behavior	behavior
39	DefectationRate_PaeruginosaInfection_F	10.1534/g3.119.400715	immune-response	stress-resistance
40	EggProduction_Standard_F	doi:10.1111/evo.13411	fecundity	life-history
41	EthylAcetateAttraction_standard_female	doi:10.1093/chemse/bjv001	chemical-attraction	behavior
42	EthylAcetateAttraction_standard_male	doi:10.1093/chemse/bjv001	chemical-attraction	behavior
43	EthylButyrateAttraction_standard_female	doi:10.1093/chemse/bjv001	chemical-attraction	behavior
44	EthylButyrateAttraction_standard_male	doi:10.1093/chemse/bjv001	chemical-attraction	behavior
45	EugenolAttraction_standard_female	doi:10.1093/chemse/bjv001	chemical-attraction	behavior
46	EugenolAttraction_standard_male	doi:10.1093/chemse/bjv001	chemical-attraction	behavior
47	FecalPh_PaeruginosaInfection_F	10.1534/g3.119.400715	immune-response	stress-resistance
48	FemaleFecundity_standard_F	10.1534/g3.119.400715	fecundity	life-history
49	Fertility_25DegreesCelcius_M	doi:10.3389/fgene.2020.00573	fecundity	life-history
50	Fertility_27DegreesCelcius_M	doi:10.3389/fgene.2020.00573	fecundity	life-history
51	Fertility_29DegreesCelcius_M	doi:10.3389/fgene.2020.00573	fecundity	life-history
52	FlightProwess_Standard_F	doi:10.1371/journal.pgen.1008887	natural behavior	behavior
53	FlightProwess_Standard_M	doi:10.1371/journal.pgen.1008887	natural behavior	behavior
54	FoodIntake_standard_female	doi:10.1371/journal.pone.0138129	natural behavior	behavior
55	FoodIntake_standard_male	doi:10.1371/journal.pone.0138129	natural behavior	behavior
56	ForagingBehavior_Standard_M	doi:10.1093/gbe/evx089	natural behavior	behavior
57	FreeGlucoseLevels_HighGlucoseDiet_male	doi:10.1534/g3.114.016477	physiology	life-history
58	FreeGlucoseLevels_LowGlucoseDiet_male	doi:10.1534/g3.114.016477	physiology	life-history
59	FreeGlucoseLevels_PooledDiets_male	doi:10.1534/g3.114.016477	physiology	life-history
60	FreeGlycerolLevels_HighGlucoseDiet_male	doi:10.1534/g3.114.016477	physiology	life-history
61	FreeGlycerolLevels_LowGlucoseDiet_male	doi:10.1534/g3.114.016477	physiology	life-history
62	FreeGlycerolLevels_PooledDiets_male	doi:10.1534/g3.114.016477	physiology	life-history
63	GlycogenLevels_HighGlucoseDiet_male	doi:10.1534/g3.114.016477	physiology	life-history
64	GlycogenLevels_LowGlucoseDiet_male	doi:10.1534/g3.114.016477	physiology	life-history
65	GlycogenLevels_PooledDiets_male	doi:10.1534/g3.114.016477	physiology	life-history
66	HelionalAttraction_standard_female	doi:10.1093/chemse/bjv001	chemical-attraction	behavior
67	HelionalAttraction_standard_male	doi:10.1093/chemse/bjv001	chemical-attraction	behavior
68	HexanalAttraction_standard_female	doi:10.1093/chemse/bjv001	chemical-attraction	behavior
69	HexanalAttraction_standard_male	doi:10.1093/chemse/bjv001	chemical-attraction	behavior
70	HighThermalToleranceExtreme_VaryingWithTemperature_F	doi:10.3389/fgene.2020.00658	env-resistance	stress-resistance
71	HighThermalToleranceExtreme_VaryingWithTemperature_M	doi:10.3389/fgene.2020.00658	env-resistance	stress-resistance
72	IntensityOfResponse_standard_F	DOI:10.1111/gbb.12048	chemical-resistance	stress-resistance
73	IntensityOfResponse_standard_M	DOI:10.1111/gbb.12048	chemical-resistance	stress-resistance
74	InternocularDistance_standard_F	doi:10.1371/journal.pgen.1005616	adult morphology	morphology
75	InternocularDistance_standard_M	doi:10.1371/journal.pgen.1005616	adult morphology	morphology
76	InterpulseInterval_standard_male	doi:10.1093/molbev/mst111	natural behavior	behavior
77	LarvaeSurvival_05g-mLChlorantraniliproleOn10mLFoodMedia_LarvaeMixed	doi:10.1073/pnas.1821713116	chemical-resistance	stress-resistance
78	LarvaeSurvival_10g-mLChlorantraniliproleOn10mLFoodMedia_LarvaeMixed	doi:10.1073/pnas.1821713116	chemical-resistance	stress-resistance
79	LarvaeSurvival_20g-mLChlorantraniliproleOn10mLFoodMedia_LarvaeMixed	doi:10.1073/pnas.1821713116	chemical-resistance	stress-resistance
80	LarvaeSurvival_30g-mLChlorantraniliproleOn10mLFoodMedia_LarvaeMixed	doi:10.1073/pnas.1821713116	chemical-resistance	stress-resistance
81	LarvaeSurvival_40g-mLChlorantraniliproleOn10mLFoodMedia_LarvaeMixed	doi:10.1073/pnas.1821713116	chemical-resistance	stress-resistance
82	LarvaeSurvival_50g-mLChlorantraniliproleOn10mLFoodMedia_LarvaeMixed	doi:10.1073/pnas.1821713116	chemical-resistance	stress-resistance
83	LeftEyeArea_standard_female	doi:10.1093/hmg/ddv502	adult morphology	morphology
84	LifeShortened_MonocytogenesInfection_male	doi:10.1534/g3.115.022558	immune-response	life-history
85	LifeSpan_HighYeast_female	doi:10.1038/ncomms5338	longevity	life-history
86	LifeSpan_LowYeast_female	doi:10.1038/ncomms5338	longevity	life-history
87	LifeTimeFecundity_HighYeast_female	doi:10.1038/ncomms5338	fecundity	life-history
88	LifeTimeFecundity_LowYeast_female	doi:10.1038/ncomms5338	fecundity	life-history
89	Lifespan_EighteenDegreesC_F	doi:10.1371/journal.pbio.3000645	longevity	life-history
90	Lifespan_EighteenDegreesC_M	doi:10.1371/journal.pbio.3000645	longevity	life-history
91	Lifespan_ProvidenciaRettgeriInfection_F	doi:10.1111/mec.14017	immune-response	life-history
92	Lifespan_TwentyEightDegreesC_F	doi:10.1371/journal.pbio.3000645	longevity	life-history
93	Lifespan_TwentyEightDegreesC_M	doi:10.1371/journal.pbio.3000645	longevity	life-history
94	Lifespan_TwentyFiveDegreesC_F	doi:10.1371/journal.pbio.3000645	longevity	life-history
95	Lifespan_TwentyFiveDegreesC_M	doi:10.1371/journal.pbio.3000645	longevity	life-history
96	Lifespan_standard_female	doi:10.1093/gerona/glv047	pending	life-history
97	LocationRatio_standard_F	DOI:10.1111/gbb.12048	natural behavior	behavior
98	LocationRatio_standard_M	DOI:10.1111/gbb.12048	natural behavior	behavior
99	LowThermalToleranceExtreme_VaryingWithTemperature_F	doi:10.3389/fgene.2020.00658	env-resistance	stress-resistance
100	LowThermalToleranceExtreme_VaryingWithTemperature_M	doi:10.3389/fgene.2020.00658	env-resistance	stress-resistance
101	MeanElutionTime_DevelopmentofTolerance_female	DOI 10.1186/s12864-015-2064-5	chemical resistance	stress-resistance
102	MeanElutionTime_DevelopmentofTolerance_male	DOI 10.1186/s12864-015-2064-5	chemical resistance	stress-resistance
103	MeanElutionTime_RepeatedEthanolExposures_female	DOI 10.1186/s12864-015-2064-5	chemical resistance	stress-resistance
104	MeanElutionTime_RepeatedEthanolExposures_male	DOI 10.1186/s12864-015-2064-5	chemical resistance	stress-resistance
105	MeanElutionTime_SingleEthanolExposure_female	DOI 10.1186/s12864-015-2064-5	chemical resistance	stress-resistance
106	MeanElutionTime_SingleEthanolExposure_male	DOI 10.1186/s12864-015-2064-5	chemical resistance	stress-resistance
107	MethylSalicylateAttraction_standard_female	doi:10.1093/chemse/bjv001	chemical-attraction	behavior
108	MethylSalicylateAttraction_standard_male	doi:10.1093/chemse/bjv001	chemical-attraction	behavior
109	MidgutMitosis_PaeruginosaInfection_F	10.1534/g3.119.400715	immune-response	stress-resistance
110	MinimumSurvivableTemperature_SeventeenDegreesC_M	doi:10.1038/s41437-018-0117-7	env-resistance	stress-resistance
111	MinimumSurvivableTemperature_TwentyDegreesC_M	doi:10.1038/s41437-018-0117-7	env-resistance	stress-resistance
112	MinimumSurvivableTemperature_TwentyNineDegreesC_M	doi:10.1038/s41437-018-0117-7	env-resistance	stress-resistance
113	MinimumSurvivableTemperature_TwentySixDegreesC_M	doi:10.1038/s41437-018-0117-7	env-resistance	stress-resistance
114	MinimumSurvivableTemperature_TwentyThreeDegreesC_M	doi:10.1038/s41437-018-0117-7	env-resistance	stress-resistance
115	Mortality_Oneg-vialForMalathionTeng-vialForPermethrin_F	10.1534/g3.118.200619	chemical-resistance	stress-resistance
116	Mortality_Oneg-vialForMalathionTeng-vialForPermethrin_M	10.1534/g3.118.200619	chemical-resistance	stress-resistance
117	NegativeGeotaxis_MSB_Treatment_female	doi:10.1371/journal.pone.0038722	natural behavior	behavior
118	NegativeGeotaxis_MSB_Treatment_male	doi:10.1371/journal.pone.0038722	natural behavior	behavior
119	NegativeGeotaxis_standard_female	doi:10.1371/journal.pone.0038722	natural behavior	behavior
120	NegativeGeotaxis_standard_male	doi:10.1371/journal.pone.0038722	natural behavior	behavior
121	NightAverageBoutLength_standard_Female	DOI:10.1186/1471-2164-14-281	natural behavior	behavior
122	NightAverageBoutLength_standard_Male	DOI:10.1186/1471-2164-14-281	natural behavior	behavior
123	NightBoutNumber_standard_Female	DOI:10.1186/1471-2164-14-281	natural behavior	behavior
124	NightBoutNumber_standard_Male	DOI:10.1186/1471-2164-14-281	natural behavior	behavior
125	NightSleep_standard_Female	DOI:10.1186/1471-2164-14-281	natural behavior	behavior
126	NightSleep_standard_Male	DOI:10.1186/1471-2164-14-281	natural behavior	behavior
127	ParaquatResistance_standard_female	doi:10.1371/journal.pone.0034745	chemical-resistance	stress-resistance
128	ParaquatResistance_standard_male	doi:10.1371/journal.pone.0034745	chemical-resistance	stress-resistance
129	PupalCaseLength_Standard_Mix	doi.org/10.1016/j.cub.2020.12.023	pupal morphology	morphology
130	ResistanceToDDT_10HourExposureTo200lAcetone-DDTSolutionConcentration05g-ml_F	doi:10.1534/genetics.117.300310	chemical-resistance	stress-resistance
131	ResistanceToDDT_11HourExposureTo200lAcetone-DDTSolutionConcentration05g-ml_F	doi:10.1534/genetics.117.300310	chemical-resistance	stress-resistance
132	ResistanceToDDT_12HourExposureTo200lAcetone-DDTSolutionConcentration05g-ml_F	doi:10.1534/genetics.117.300310	chemical-resistance	stress-resistance
133	ResistanceToDDT_13HourExposureTo200lAcetone-DDTSolutionConcentration05g-ml_F	doi:10.1534/genetics.117.300310	chemical-resistance	stress-resistance
134	ResistanceToDDT_14HourExposureTo200lAcetone-DDTSolutionConcentration05g-ml_F	doi:10.1534/genetics.117.300310	chemical-resistance	stress-resistance
135	ResistanceToDDT_15HourExposureTo200lAcetone-DDTSolutionConcentration05g-ml_F	doi:10.1534/genetics.117.300310	chemical-resistance	stress-resistance
136	ResistanceToDDT_1HourExposureTo200lAcetone-DDTSolutionConcentration05g-ml_F	doi:10.1534/genetics.117.300310	chemical-resistance	stress-resistance
137	ResistanceToDDT_24HourExposureTo200lAcetone-DDTSolutionConcentration05g-ml_F	doi:10.1534/genetics.117.300310	chemical-resistance	stress-resistance
138	ResistanceToDDT_2HourExposureTo200lAcetone-DDTSolutionConcentration05g-ml_F	doi:10.1534/genetics.117.300310	chemical-resistance	stress-resistance
139	ResistanceToDDT_30HourExposureTo200lAcetone-DDTSolutionConcentration05g-ml_F	doi:10.1534/genetics.117.300310	chemical-resistance	stress-resistance
140	ResistanceToDDT_3HourExposureTo200lAcetone-DDTSolutionConcentration05g-ml_F	doi:10.1534/genetics.117.300310	chemical-resistance	stress-resistance
141	ResistanceToDDT_4HourExposureTo200lAcetone-DDTSolutionConcentration05g-ml_F	doi:10.1534/genetics.117.300310	chemical-resistance	stress-resistance
142	ResistanceToDDT_5HourExposureTo200lAcetone-DDTSolutionConcentration05g-ml_F	doi:10.1534/genetics.117.300310	chemical-resistance	stress-resistance
143	ResistanceToDDT_6HourExposureTo200lAcetone-DDTSolutionConcentration05g-ml_F	doi:10.1534/genetics.117.300310	chemical-resistance	stress-resistance
144	ResistanceToDDT_7HourExposureTo200lAcetone-DDTSolutionConcentration05g-ml_F	doi:10.1534/genetics.117.300310	chemical-resistance	stress-resistance
145	ResistanceToDDT_8HourExposureTo200lAcetone-DDTSolutionConcentration05g-ml_F	doi:10.1534/genetics.117.300310	chemical-resistance	stress-resistance
146	ResistanceToDDT_9HourExposureTo200lAcetone-DDTSolutionConcentration05g-ml_F	doi:10.1534/genetics.117.300310	chemical-resistance	stress-resistance
147	SolubleProteinLevels_HighGlucoseDiet_male	doi:10.1534/g3.114.016477	physiology	life-history
148	SolubleProteinLevels_LowGlucoseDiet_male	doi:10.1534/g3.114.016477	physiology	life-history
149	SolubleProteinLevels_PooledDiets_male	doi:10.1534/g3.114.016477	physiology	life-history
150	StartleResponse_MSB_Treatment_female	doi:10.1371/journal.pone.0038722	natural behavior	behavior
151	StartleResponse_MSB_Treatment_male	doi:10.1371/journal.pone.0038722	natural behavior	behavior
152	StartleResponse_standard_Female	doi:10.1371/journal.pone.0038722	natural behavior	behavior
153	StartleResponse_standard_female	doi:10.1038/srep09785	natural behavior	behavior
154	StarvationResistance_Standard_M	doi:10.1093/gbe/evx089	env-resistance	stress-resistance
155	StarvationResistance_standard_female	doi:10.1038/srep09785	env-resistance	stress-resistance
156	StarvationResistance_standard_male	doi:10.1038/srep09785	env-resistance	stress-resistance
157	StrengthOfResponse_standard_F	DOI:10.1111/gbb.12048	chemical-attraction	behavior
158	StrengthOfResponse_standard_M	DOI:10.1111/gbb.12048	chemical-attraction	behavior
159	SurvivalLength_Standard_F	doi:10.1371/journal.ppat.1006260	pending	life-history
160	SurvivalLength_Standard_M	doi:10.1371/journal.ppat.1006260	pending	life-history
161	SurvivalValues_Radiation_male	doi:10.1371/journal.pone.0104858	chemical-resistance	stress-resistance
162	Tergite5Pigmentation_standard_female	doi:10.1371/journal.pgen.1005163	adult morphology	morphology
163	Tergite6Pigmentation_standard_female	doi:10.1371/journal.pgen.1005163	adult morphology	morphology
164	ThoraxLength_standard_female	doi:10.1038/ncomms5338	adult morphology	morphology
165	ThoraxSize_17DegreesC_F	doi:10.1371/journal.pgen.1007686	adult morphology	morphology
166	ThoraxSize_28DegreesC_F	doi:10.1371/journal.pgen.1007686	adult morphology	morphology
167	TimeOfDeath_MonocytogenesInfection_male	doi:10.1534/g3.115.022558	immune-response	life-history
168	TriglycerideLevels_HighGlucoseDiet_male	doi:10.1534/g3.114.016477	physiology	life-history
169	TriglycerideLevels_LowGlucoseDiet_male	doi:10.1534/g3.114.016477	physiology	life-history
170	TriglycerideLevels_PooledDiets_male	doi:10.1534/g3.114.016477	physiology	life-history
171	WalkingActivity_standard_Female	DOI:10.1186/1471-2164-14-281	natural behavior	behavior
172	WalkingActivity_standard_Male	DOI:10.1186/1471-2164-14-281	natural behavior	behavior
173	Week1Fecundity_HighYeast_female	doi:10.1038/ncomms5338	fecundity	life-history
174	Week1Fecundity_LowYeast_female	doi:10.1038/ncomms5338	fecundity	life-history
175	Week3Fecundity_HighYeast_female	doi:10.1038/ncomms5338	fecundity	life-history
176	Week3Fecundity_LowYeast_female	doi:10.1038/ncomms5338	fecundity	life-history
177	Week5Fecundity_HighYeast_female	doi:10.1038/ncomms5338	fecundity	life-history
178	Week5Fecundity_LowYeast_female	doi:10.1038/ncomms5338	fecundity	life-history
179	Week7Fecundity_LowYeast_female	doi:10.1038/ncomms5338	fecundity	life-history
180	Weight_HighGlucoseDiet_male	doi:10.1534/g3.114.016477	adult morphology	morphology
181	Weight_LowGlucoseDiet_male	doi:10.1534/g3.114.016477	adult morphology	morphology
182	Weight_PooledDiets_male	doi:10.1534/g3.114.016477	adult morphology	morphology
183	WingCentroidSize_standard_female	doi:10.1371/journal.pgen.1005616	adult morphology	morphology
184	WingCentroidSize_standard_male	doi:10.1371/journal.pgen.1005616	adult morphology	morphology
185	d-CarvoneAttraction_standard_female	doi:10.1093/chemse/bjv001	chemical-attraction	behavior
186	d-CarvoneAttraction_standard_male	doi:10.1093/chemse/bjv001	chemical-attraction	behavior
187	l-CarvoneAttraction_standard_female	doi:10.1093/chemse/bjv001	chemical-attraction	behavior
188	l-CarvoneAttraction_standard_male	doi:10.1093/chemse/bjv001	chemical-attraction	behavior
189	HazardRatio_TMSupplementedDiet/None_male	doi: 10.1073/pnas.1307125110	chemical-resistance	stress-resistance
190	MenadioneSodiumBisulfite(MSB)Resistance_standard_female	doi:10.1371/journal.pone.0034745	chemical-resistance	stress-resistance
191	MenadioneSodiumBisulfite(MSB)Resistance_standard_male	doi:10.1371/journal.pone.0034745	chemical-resistance	stress-resistance
192	4Week-AcclimationSurvival_NegativeSixDegreesC_F	doi.org/10.1111/evo.13408	env-resistance	stress-resistance
193	1Week-AcclimationSurvival_NegativeSixDegreesC_F	doi.org/10.1111/evo.13408	env-resistance	stress-resistance
194	4Week-AcclimationSurvival_NegativeSixDegreesC_M	doi.org/10.1111/evo.13408	env-resistance	stress-resistance
195	1Week-AcclimationSurvival_NegativeSixDegreesC_M	doi.org/10.1111/evo.13408	env-resistance	stress-resistance
196	ActivityLevel_Standard-BasalActivity_F	doi:10.1534/g3.119.401034	natural behavior	behavior
197	ActivityLevel_Standard-BasalActivity_M	doi:10.1534/g3.119.401034	natural behavior	behavior
198	AnoxiaTolerance_AnoxicEnvmnt-OtherwiseStandard_F	doi:10.1534/g3.119.400421	env-resistance	stress-resistance
199	AnoxiaTolerance_AnoxicEnvmnt-OtherwiseStandard_M	doi:10.1534/g3.119.400421	env-resistance	stress-resistance
200	ClimbingHeight_Restricted-DR_F	doi:10.1111/mec.15878	adult behavior	behavior
201	Lifespan_Restricted-DR_F	doi:10.1016/j.cub.2020.05.020	longevity	life-history
202	Movement_-100ppm_Mixed	doi:10.1038/s41598-017-11092-5	chemical-resistance	stress-resistance
203	Movement_-25ppm_Mixed	doi:10.1038/s41598-017-11092-5	chemical-resistance	stress-resistance
204	4Week-Non-acclimationSurvival_NegativeSixDegrees_F	doi.org/10.1111/evo.13408	env-resistance	stress-resistance
205	1Week-Non-acclimationSurvival_NegativeSixDegrees_F	doi.org/10.1111/evo.13408	env-resistance	stress-resistance
206	4Week-Non-acclimationSurvival_NegativeSixDegrees_M	doi.org/10.1111/evo.13408	env-resistance	stress-resistance
207	1Week-Non-acclimationSurvival_NegativeSixDegrees_M	doi.org/10.1111/evo.13408	env-resistance	stress-resistance
208	4Week-StarvationResistance_StarvationMedium_F	doi.org/10.1111/evo.13408	env-resistance	stress-resistance
209	1Week-StarvationResistance_StarvationMedium_F	doi.org/10.1111/evo.13408	env-resistance	stress-resistance
210	4Week-StarvationResistance_StarvationMedium_M	doi.org/10.1111/evo.13408	env-resistance	stress-resistance
211	1Week-StarvationResistance_StarvationMedium_M	doi.org/10.1111/evo.13408	env-resistance	stress-resistance
212	SurvivalLength_Pa14Infection-Pseudomonasaeruginosa_F	doi:10.1371/journal.ppat.1006260	immune-response	life-history
213	SurvivalLength_Pa14Infection-Pseudomonasaeruginosa_M	doi:10.1371/journal.ppat.1006260	immune-response	life-history
214	AnoxiaTolerance_AnoxicEnvmnt-OtherwiseStandard_Larvae-mixed	doi:10.1534/g3.119.400421	env-resistance	stress-resistance
215	StarvationResistance_NoFood_Larvae-mixed	doi:10.3929/ethz-b-000000155	env-resistance	stress-resistance
216	ClimbingHeight_AL-standardW-5percentYeastAlteration_F	doi:10.1016/j.cub.2020.05.020	natural behavior	behavior
217	LarvaeSurvival_20ug-g-ÃŽÂ±-amanitin_mixed	doi:10.1371/journal.pone.0173162	chemical-resistance	stress-resistance
218	Lifespan_AL-DietContained5percentYeast_F	doi:10.1016/j.cub.2020.05.020	longevity	life-history
219	Lifespan_AL-standardW-5percentYeastAlteration_F	doi:10.1016/j.cub.2020.05.020	longevity	life-history
220	Lifespan_DR-DietContained05percentYeast_F	doi:10.1016/j.cub.2020.05.020	longevity	life-history
221	Lifespan_HSD-HighSugarDiet-20percentSucroseContent_F	doi:10.1016/j.cub.2020.05.020	longevity	life-history
222	LungBranching_FivepercentO2_mixed	10.1534/g3.119.400715	adult morphology	morphology
223	SurvivalLength_Ma549Infection_F	doi:10.1371/journal.ppat.1006260	immune-response	stress-resistance
224	SurvivalLength_Ma549Infection_M	doi:10.1371/journal.ppat.1006260	immune-response	stress-resistance
225	SurvivalLength_PaeruginosaInfection_F	doi:10.1371/journal.ppat.1006260	immune-response	stress-resistance
