## Supplementary material for "A cosmopolitan inversion drives seasonal adaptation in overwintering *Drosophila*": Table S10

### Sheet: Sheet1
Cross Number	Defiecy genotype	Deficiency Bloomington ID	DGRP ID	Summary Notation	5mb Partially Swept Haplotype	9mb Swept Haplotype
1	Df(2L)BSC37, dpp[EP2232]/CyO	7144	DGRP-837	K2A-DI4	ancestral	derived
2	Df(2L)BSC37, dpp[EP2232]/CyO	7144	DGRP-32	K2A-DI5	derived	ancestral
3	Df(2L)BSC37, dpp[EP2232]/CyO	7144	DGRP-348	K2A-DI6	derived	derived
4	Df(2L)BSC37, dpp[EP2232]/CyO	7144	DGRP-853	K2A-DS2	ancestral	ancestral
5	Df(2L)BSC37, dpp[EP2232]/CyO	7144	DGRP-634	K2A-DS4	ancestral	ancestral
6	w[1118]; Df(2L)BSC455/SM6a	24959	DGRP-161	K2B-DI1	derived	ancestral
7	w[1118]; Df(2L)BSC455/SM6a	24959	DGRP-386	K2B-DI2	derived	ancestral
8	w[1118]; Df(2L)BSC455/SM6a	24959	DGRP-748	K2B-DI3	ancestral	derived
9	w[1118]; Df(2L)BSC455/SM6a	24959	DGRP-189	K2B-DS1	ancestral	ancestral
10	w[1118]; Df(2L)BSC455/SM6a	24959	DGRP-57	K2B-DS3	ancestral	ancestral
11	w[1118]; Df(2L)Exel6011, P{w[+mC]=XP-U}Exel6011/CyO	7497	DGRP-837	K5A-DI4	ancestral	derived
12	w[1118]; Df(2L)Exel6011, P{w[+mC]=XP-U}Exel6011/CyO	7497	DGRP-32	K5A-DI5	derived	ancestral
13	w[1118]; Df(2L)Exel6011, P{w[+mC]=XP-U}Exel6011/CyO	7497	DGRP-348	K5A-DI6	derived	derived
14	w[1118]; Df(2L)Exel6011, P{w[+mC]=XP-U}Exel6011/CyO	7497	DGRP-853	K5A-DS2	ancestral	ancestral
15	w[1118]; Df(2L)Exel6011, P{w[+mC]=XP-U}Exel6011/CyO	7497	DGRP-634	K5A-DS4	ancestral	ancestral
16	w[1118]; Df(2L)BSC109/CyO	8674	DGRP-161	K5B-DI1	derived	ancestral
17	w[1118]; Df(2L)BSC109/CyO	8674	DGRP-386	K5B-DI2	derived	ancestral
18	w[1118]; Df(2L)BSC109/CyO	8674	DGRP-748	K5B-DI3	ancestral	derived
19	w[1118]; Df(2L)BSC109/CyO	8674	DGRP-189	K5B-DS1	ancestral	ancestral
20	w[1118]; Df(2L)BSC109/CyO	8674	DGRP-57	K5B-DS3	ancestral	ancestral
21	w[1118]; Df(2L)ED678, P{w[+mW.Scer\FRT.hs3]=3'.RS5+3.3'}ED678/SM6a	8906	DGRP-837	K9A-DI4	ancestral	derived
22	w[1118]; Df(2L)ED678, P{w[+mW.Scer\FRT.hs3]=3'.RS5+3.3'}ED678/SM6a	8906	DGRP-32	K9A-DI5	derived	ancestral
23	w[1118]; Df(2L)ED678, P{w[+mW.Scer\FRT.hs3]=3'.RS5+3.3'}ED678/SM6a	8906	DGRP-348	K9A-DI6	derived	derived
24	w[1118]; Df(2L)ED678, P{w[+mW.Scer\FRT.hs3]=3'.RS5+3.3'}ED678/SM6a	8906	DGRP-853	K9A-DS2	ancestral	ancestral
25	w[1118]; Df(2L)ED678, P{w[+mW.Scer\FRT.hs3]=3'.RS5+3.3'}ED678/SM6a	8906	DGRP-634	K9A-DS4	ancestral	ancestral
