## Supplementary material for "A cosmopolitan inversion drives seasonal adaptation in overwintering *Drosophila*": Table S11

#Statistical tests for basal activity, Startle response (SR) duration, and SR decay (i.e., Slope)
Defiecy genotype	Summary Notation	basal.act.df	basal.act.chisq	basal.act.pval	sr.dur.df	sr.dur.chisq	sr.dur.pval	slope.df	slope.chisq	slope.pval
w[1118]; Df(2L)BSC455/SM6a	k2b	1	0.373198945	0.541265712	1	3.240938402	0.071819491	3	8.940157908	0.030097192
Df(2L)BSC37, dpp[EP2232]/CyO	k2a	1	0.168935606	0.681059506	1	3.504766281	0.061192479	3	24.20552688	2.26E-05
w[1118]; Df(2L)BSC109/CyO	k5b	2	7.316082472	0.025782966	2	5.877450016	0.052933175	5	3.32670071	0.649756363
w[1118]; Df(2L)Exel6011, P{w[+mC]=XP-U}Exel6011/CyO	k5a	2	2.692738777	0.260183172	2	3.933393698	0.139918265	5	31.68313099	6.86E-06
w[1118]; Df(2L)ED678, P{w[+mW.Scer\FRT.hs3]=3'.RS5+3.3'}ED678/SM6a	k9a	2	2.421454113	0.297980552	2	0.523963801	0.769524952	5	15.31417285	0.009100984
